# Distribution, diversity and diversification from a DNA barcoding perspective: the case of *Gammarus* radiation in Europe’s oldest inland waterbody - the ancient Lake Ohrid

**DOI:** 10.1101/2023.04.18.536906

**Authors:** Tomasz Mamos, Michał Grabowski, Lidia Sworobowicz, Walter Salzburger, Sasho Trajanovski, Denis Copilaş-Ciocianu, Serena Mucciolo, Anna Wysocka

## Abstract

**Aim:** A detailed, comparative DNA-barcoding and morphospecies based overview of the vertical and horizontal distribution of Lake Ohrid endemic *Gammarus* species-flock. Re-evaluation of the origin of the species-flock dating, identification of events that putatively influenced diversification patterns in the species-flock.

**Location:** Lake Ohrid: a deep and ancient lake of tectonic origin, biosphere reserve, UNESCO World Heritage Site, located on the Macedonia/Albania border.

**Taxon:** *Gammarus* species-flock (Amphipoda, Crustacea)

**Methods:** Extensive sampling and DNA barcoding of 600 individuals were carried out. DNA sequences were analysed using species delimitation methods, haplotype network reconstructions, Bayesian molecular dating and demographic analysis. The COI-based delimitation results were validated with nuclear 28S RNA data.

**Results:** The species flock distribution has weak horizontal but clear vertical structure. The diversity across bathymetric gradients correlates with temperature and salinity; and the highest diversity with sublittoral and springs of lake’s shore. Two new MOTUs representing putatively new species are revealed and supported also by the nuclear marker. The time of flock radiation overlaps with the time of lake formation. The COI gene shows signs of positive selection and an acceleration in substitution rate. The demographic changes of the flock happened during the last ky.

**Main conclusions:** Distribution of the *Gammarus* species-flock is vertically structured, reflecting habitat zonation. Parapatric speciation as one of the mechanisms in flock’s diversification is suggested. Detection of new MOTU suggests that the flock’s diversity is still not fully revealed. Nevertheless, failure to recover three other MOTUs suggests the loss of gammarid diversity in the lake. This represents,together with the current threats to the lake ecosystem (i.e. climate changes, development of tourism), a clear call for conservation efforts. The speciation events and demographic changes within the flock relate presumably to glacial and postglacial water level changes and to colonisation of new depth ranges and the associated springs.
