## Appendix 2 for "Distribution, diversity and diversification from a DNA barcoding perspective: the case of *Gammarus* radiation in Europe’s oldest inland waterbody - the ancient Lake Ohrid"

### Sheet: Table S1
Table S2.1 Substituion models with highest posterior probability resulting from bModelTest for the Bayesian analysis.
Analysis	Substitution model	Gamma rates	Proportion of invariables
Phylogeny reconstruction (Fig. 5a):
COI	123343	+G	+I
28S	123321	+G	+I
Molecular clock dated phylogeny reconstruction based on fossile calibration (Fig. 5b):
1st codon COI	123141	+G	+I
2nd codon COI	121321	+G	+I
3rd codon COI	123141	+G
COI	123143	+G	+I
28S	123143	+G	+I
eBSP anlysis based on COI for selected MOTUs (Fig. 6)
CPAR	123123	+G	+I
CSAL	123323		+I
LYCH-PAR-OCH	121131
LYCH-STA	123121	+G	+I
PAR	123121	+G
SKE	123123
SOL	121321
SYW	123323

### Sheet: Table S2
Table S2.2 Molecular distances between MOTUs. Lower left corner: p-distances, upper right corner: K2p distances.
	SKE	PAR_N	SOL	CSAL	SAL	CPAR	SYW	LYCH	MAC	PAR	LYCH-PAR-OCH	STA-LYCH	SAL_N
SKE	x	0.112232	0.098758	0.107001	0.109707	0.112659	0.0958806	0.0975879	0.100613	0.0956121	0.0959112	0.0932657	0.106093
PAR_N	0.103478	x	0.0771429	0.0773175	0.0786065	0.0774687	0.0684931	0.0754846	0.0758362	0.0851062	0.0753956	0.0712572	0.0756499
SOL	0.0921739	0.0726087	x	0.0817246	0.0720362	0.0732642	0.0852194	0.075654	0.0802345	0.0744974	0.0701627	0.0662138	0.0825595
CSAL	0.0989565	0.0726957	0.0766087	x	0.0619658	0.0728684	0.0742772	0.0758672	0.065133	0.0722765	0.0649621	0.0622917	0.0727122
SAL	0.101014	0.0736232	0.067971	0.0586667	x	0.0679373	0.0753685	0.0710424	0.0745101	0.0644654	0.0609664	0.0574791	0.0697352
CPAR	0.103913	0.0730435	0.0691304	0.0688696	0.0643478	x	0.0702902	0.0637171	0.0837607	0.0749938	0.0702432	0.0715327	0.0674788
SYW	0.0895652	0.065	0.0796739	0.070087	0.0708696	0.0665217	x	0.0679547	0.0673877	0.0663383	0.0628672	0.0592383	0.075548
LYCH	0.0908696	0.0713043	0.0717391	0.0716522	0.0672464	0.0608696	0.0647826	x	0.0657604	0.0574669	0.0511282	0.0507526	0.0714805
MAC	0.0934783	0.0713043	0.0752174	0.0615652	0.0695652	0.0782609	0.063913	0.0626087	x	0.0599953	0.0522578	0.0496817	0.0775487
PAR	0.0889855	0.0794203	0.0702899	0.067942	0.0608696	0.0707246	0.0630435	0.0550725	0.0568116	x	0.0305211	0.030477	0.0728573
LYCH-PAR-OCH	0.0894203	0.0711594	0.0665942	0.0616522	0.0579227	0.0666667	0.0600362	0.0492754	0.05	0.0297101	x	0.0216452	0.070076
STA-LYCH	0.0870332	0.0674169	0.0629923	0.0591714	0.0546974	0.0677238	0.056688	0.0489003	0.0475703	0.0295993	0.0212702	x	0.0718471
SAL_N	0.0982609	0.0713043	0.0778261	0.0688696	0.066087	0.0643478	0.0713043	0.0678261	0.0730435	0.0689855	0.0665217	0.068133	x

### Sheet: Table S3
Table S2.3 Molecular diversity parameters for Gammarus flock and their sister species G. sketi. N - no of individuals, H - no of haplotypes, Hd - haplotypic diversity, π - nucleotide diversity, SD - standard deviation
Habitat zone	N	h	Hd	Hd SD	Pi	Pi SD
spring	88	18	0.811	0.033	0.0544	0.00146
littoral	78	10	0.417	0.068	0.01893	0.00396
sublitoral	139	23	0.813	0.02	0.04142	0.00167
profundal	108	19	0.778	0.0006	0.03238	0.00152

### Sheet: Table S4
Table S2.4 Results of Spearman (upper) and Pearson (lower) correlation analysis.
Spearman correlation analysis
Correlation matrix
	Depth	M_T	SD_T	M_S	SD_S	BIN
Depth	1	-1	-0.94	-0.94	-0.94	-0.72
M_T	-1	1	0.94	0.94	0.94	0.72
SD_T	-0.94	0.94	1	1	1	0.74
M_S	-0.94	0.94	1	1	1	0.75
SD_S	-0.94	0.94	1	1	1	0.74
BIN	-0.72	0.72	0.74	0.75	0.74	1
Sample	Size
[1]	25
Probability values (Entries above the diagonal are adjusted for multiple tests.)
	Depth	M_T	SD_T	M_S	SD_S	BIN
Depth	0	0	0	0	0	0
M_T	0	0	0	0	0	0
SD_T	0	0	0	0	0	0
M_S	0	0	0	0	0	0
SD_S	0	0	0	0	0	0
BIN	0	0	0	0	0	0
Confidence intervals based upon normal theory
	raw.lower	raw.r	raw.upper	raw.p	lower.adj	upper.adj
Depth-M_T	-1	-1	-1	0	-1	-1
Depth-SD_T	-0.97	-0.94	-0.87	0	-0.98	-0.83
Depth-M_S	-0.98	-0.94	-0.88	0	-0.98	-0.83
Depth-SD_S	-0.97	-0.94	-0.87	0	-0.98	-0.83
Depth-BIN	-0.87	-0.72	-0.46	0	-0.87	-0.46
M_T-SD_T	0.87	0.94	0.97	0	0.82	0.98
M_T-M_S	0.88	0.94	0.98	0	0.82	0.98
M_T-SD_S	0.87	0.94	0.97	0	0.82	0.98
M_T-BIN	0.46	0.72	0.87	0	0.41	0.88
SD_T-M_S	0.99	1	1	0	0.99	1
SD_T-SD_S	1	1	1	0	1	1
SD_T-BIN	0.49	0.74	0.88	0	0.42	0.9
M_S-SD_S	0.99	1	1	0	0.99	1
M_S-BIN	0.5	0.75	0.88	0	0.4	0.91
SD_S-BIN	0.49	0.74	0.88	0	0.4	0.9
Pearson corelation analysis
Correlation matrix
	Depth	M_T	SD_T	M_S	SD_S	BIN
Depth	1	-0.65	-0.58	-0.37	-0.57	-0.64
M_T	-0.65	1	0.98	0.86	0.98	0.43
SD_T	-0.58	0.98	1	0.85	0.98	0.33
M_S	-0.37	0.86	0.85	1	0.93	0.08
SD_S	-0.57	0.98	0.98	0.93	1	0.33
BIN	-0.64	0.43	0.33	0.08	0.33	1
Sample	Size
[1]	25
Probability values (Entries above the diagonal are adjusted for multiple tests.)
	Depth	M_T	SD_T	M_S	SD_S	BIN
Depth	0	0	0.02	0.28	0.02	0
M_T	0	0	0	0	0	0.15
SD_T	0	0	0	0	0	0.32
M_S	0.07	0	0	0	0	0.7
SD_S	0	0	0	0	0	0.32
BIN	0	0.03	0.11	0.7	0.11	0
Confidence intervals based upon normal theory
	raw.lower	raw.r	raw.upper	raw.p	lower.adj	upper.adj
Depth-M_T	-0.83	-0.65	-0.34	0	-0.88	-0.18
Depth-SD_T	-0.79	-0.58	-0.24	0	-0.84	-0.09
Depth-M_S	-0.67	-0.37	0.03	0.07	-0.73	0.14
Depth-SD_S	-0.79	-0.57	-0.22	0	-0.84	-0.08
Depth-BIN	-0.83	-0.64	-0.33	0	-0.87	-0.18
M_T-SD_T	0.95	0.98	0.99	0	0.93	0.99
M_T-M_S	0.7	0.86	0.94	0	0.59	0.96
M_T-SD_S	0.96	0.98	0.99	0	0.94	0.99
M_T-BIN	0.05	0.43	0.71	0.03	-0.08	0.77
SD_T-M_S	0.68	0.85	0.93	0	0.57	0.95
SD_T-SD_S	0.95	0.98	0.99	0	0.93	0.99
SD_T-BIN	-0.07	0.33	0.64	0.11	-0.16	0.69
M_S-SD_S	0.84	0.93	0.97	0	0.77	0.98
M_S-BIN	-0.32	0.08	0.46	0.7	-0.32	0.46
SD_S-BIN	-0.08	0.33	0.64	0.11	-0.14	0.67

### Sheet: Table S5
Table S2.5 Results of paermutational manova anlysis (adonis2) and of non-metric multidimensional scaling analysis (NMDS) including supports values for vectors (MOTUs).
Results of adonis2 using 3 habitat zones and springs comunities as fourth one
	Df	SumOfSqs	R2	F	Pr(>F)
Presence/absence	3	1.73912	0.74323	6.754	0.001	***
Residual	7	0.60082	0.25677
Total	10	2.33994	1
##Aboundance
	Df	SumOfSqs	R2	F	Pr(>F)
Aboundance	3	91.099	0.74965	6.987	0.001	***
Residual	7	30.423	0.25035
Total	10	121.522	1
Results of adonis2 using 3 habitat zones
	Df	SumOfSqs	R2	F	Pr(>F)
Presence/absence	3	1.73912	0.74323	6.754	0.001	***
Residual	7	0.60082	0.25677
Total	10	2.33994	1
	Df	SumOfSqs	R2	F	Pr(>F)
Aboundance	2	54.365	0.64119	6.2545	0.002	**
Residual	7	30.423	0.35881
Total		9	84.788	1
Results of the NMDS including support values for vectrors
	NMDS1	NMDS2	r2	Pr(>r)
CPAR	-0.57726	-0.81656	0.5008	0.066	.
CSAL	-0.98252	-0.18616	0.8369	0.027	*
LYCH	0.13114	0.99136	0.0236	1
LYCH-PAR-OCH	-0.49546	-0.86863	0.916	0.001	***
MAC	0.13114	0.99136	0.0236	1
PAR	-0.80294	0.59606	0.758	0.019	*
PAR_N	-0.46523	-0.88519	0.2804	0.224
SAL	-0.33762	-0.94128	0.6161	0.035	*
SAL_N	-0.629	-0.77741	0.5031	0.185
SKE	-0.65282	0.75752	0.6245	0.104
SOL	0.68631	-0.72731	0.7856	0.002	**
STA-LYCH	0.98885	0.14892	0.8356	0.001	***
SYW	0.19087	-0.98161	0.5813	0.039	*
---
Signif. codes: 0 ‘***’ 0.001 ‘**’ 0.01 ‘*’ 0.05 ‘.’ 0.1 ‘ ’ 1
Number of permutations: 999

### Sheet: TableS6
Table S2.6 Results of Amova and Fst analysis for MOTUs LYCH-PAR-OCH, STA-LYCH, SOL with division to habitat zones.
MOTU LYCH-PAR-OCH with division to springs and lake populations
AMOVA design and results :
--------------------------
----------------------------------------------------------------------
Source of Sum of Variance Percentage
variation d.f. squares components of variation
----------------------------------------------------------------------
Among
groups 1 13.713 0.30913 Va 53.85
Among
populations
within
groups 5 1.192 -0.00177 Vb -0.31
Within
populations 134 35.733 0.26666 Vc 46.45
----------------------------------------------------------------------
Total 140 50.638 0.57403
----------------------------------------------------------------------
Fixation Indices
FSC : -0.00666
FST : 0.53545
FCT : 0.53853
----------------------------------------------------------------------
Significance tests (1023 permutations)
------------------
Vc and FST : P(rand. value < obs. value) = 0.00000
P(rand. value = obs. value) = 0.00000
P-value = 0.00000+-0.00000
Vb and FSC : P(rand. value > obs. value) = 0.00391
P(rand. value = obs. value) = 0.00000
P-value = 0.00391+-0.00185
Va and FCT : P(rand. value > obs. value) = 0.00000
P(rand. value = obs. value) = 0.14565
P-value = 0.14565+-0.01196
MOTU STA-LYCH with division to sublittoral and profundal habitat zones
AMOVA design and results :
--------------------------
----------------------------------------------------------------------
Source of Sum of Variance Percentage
variation d.f. squares components of variation
----------------------------------------------------------------------
Among
groups 1 0.165 -0.04653 Va -4.59
Among
populations
within
groups 17 19.479 0.02791 Vb 2.75
Within
populations 74 76.442 1.03300 Vc 101.84
----------------------------------------------------------------------
Total 92 96.086 1.01438
----------------------------------------------------------------------
Fixation Indices
FSC : 0.02631
FST : -0.01836
FCT : -0.04587
----------------------------------------------------------------------
Significance tests (1023 permutations)
------------------
Vc and FST : P(rand. value < obs. value) = 0.37830
P(rand. value = obs. value) = 0.00000
P-value = 0.37830+-0.01601
Vb and FSC : P(rand. value > obs. value) = 0.31672
P(rand. value = obs. value) = 0.00000
P-value = 0.31672+-0.01532
Va and FCT : P(rand. value > obs. value) = 0.58065
P(rand. value = obs. value) = 0.05474
P-value = 0.63539+-0.01314
MOTU SOL with division to sublittoral and profundal habitat zones
AMOVA design and results :
--------------------------
----------------------------------------------------------------------
Source of Sum of Variance Percentage
variation d.f. squares components of variation
----------------------------------------------------------------------
Among
groups 1 0.039 0.00299 Va 7.47
Among
populations
within
groups 12 0.102 -0.00916 Vb -22.86
Within
populations 61 2.819 0.04621 Vc 115.39
----------------------------------------------------------------------
Total 74 2.960 0.04005
----------------------------------------------------------------------
Fixation Indices
FSC : -0.24708
FST : -0.15387
FCT : 0.07475
----------------------------------------------------------------------
Significance tests (1023 permutations)
------------------
Vc and FST : P(rand. value < obs. value) = 0.81232
P(rand. value = obs. value) = 0.06354
P-value = 0.87586+-0.01007
Vb and FSC : P(rand. value > obs. value) = 0.77810
P(rand. value = obs. value) = 0.22190
P-value = 1.00000+-0.00000
Va and FCT : P(rand. value > obs. value) = 0.32649
P(rand. value = obs. value) = 0.01760
P-value = 0.34409+-0.01581

### Sheet: Table S7
Table S2.7 Marginal likelihoods, using thermodynamic integrations (Log-Probability) of the models calculated in migrate software. The models include panmictic populations and populations devidead to habitat zones (details in Methods).
	Thermodynamic integration
	Panmictic population	Populations according to habitat zones
LYCH-PAR-OCH	-1080.22	-1035.22
STA-LYCH	-1336.59	-1306.1
SOL	-841.009	-834.992

### Sheet: Table S8
Table S2.8 Molecular rates of COI substitution in Amphipoda, Gammarus balcanicus species group and based on flock radiations.
		Our study - calibration point set on species flock radiation	Our study - calibration point based on fossiles	General GBAL	FossilAmp Copilas 2019
	mean	0.0487	0.0197	0.0166	0.01773
	stdev	0.00722	0.00613	0.0022	0.00441
	median	0.0481	0.02
	value range	[0.0263, 0.0945]	[1.4937E-3, 0.0516]
	95% HPD interval	[0.0356, 0.0633]	[7.2564E-3, 0.0309]

### Sheet: Table S9
Table S2.9 Analysis of nonsynonymous vs. synonymous mutations rate of COI marker for Gammarus species-flock versus local sister lineages. a) Results of the dNdS ratios analysis. Mean and SD for species flock and outgroup representing phylogenetically and geographically closest lineages; b) results of the F-test and the Welsh two sample t-test comparing results for the two groups.
a)
group	flock	outgroup
mean	0.0290098	0.014788
median	0.0123369	0.0132727
SD	0.0710299	0.0239837
b)
F-test to compare two variances
F = 8.771, num df = 1593, denom df = 228, p-value < 2.2e-16
alternative hypothesis: true ratio of variances is not equal to 1
95 percent confidence interval:
7.152437 10.599143
sample estimates:
ratio of variances
8.77098
Welch Two Sample t-test
t = 5.9689, df = 948.95, p-value = 3.371e-09
alternative hypothesis: true difference in means is not equal to 0
95 percent confidence interval:
0.00954588 0.01889763
sample estimates:
mean of x mean of y
0.02900979 0.01478804

### Sheet: Table S10
Table S2.10 Results of enhanced Bayesian Skyline Plotdemographic (eBSP) analysis run in BEAST. Presented are the summary statistics for "sum indicators all trees" parameter.
	1	2	3	4	5	6	7	8
Summary Statistic	CPAR	CSAL	LYCH-PAR-OCH	STA-LYCH	PAR	SKE	SOL	SYW
mean	1.6487	1.2057	1.1322	1.2322	1.3066	1.2819	1.523	0.8699
stdev	0.9145	0.4689	0.7537	0.4904	0.7386	0.6159	0.7209	0.903
variance	0.8364	0.2199	0.5681	0.2405	0.5455	0.3794	0.5197	0.8154
median	1	1	1	1	1	1	1	1
value range	[0, 7]	[1, 6]	[0, 5]	[1, 4]	[0, 6]	[0, 6]	[1, 7]	[0, 6]
95% HPD interval	[0, 3]	[1, 2]	[0, 3]	[1, 2]	[0, 3]	[1, 3]	[1, 3]	[0, 3]
